# Natural variation of warm temperature-induced raffinose accumulation identifies *TREHALOSE-6-PHOSPHATE SYNTHASE 1* as a modulator of thermotolerance

**DOI:** 10.1101/2023.05.15.540763

**Authors:** Niklas Reichelt, Arthur Korte, Markus Krischke, Martin J. Mueller, Daniel Maag

## Abstract

High temperature stress limits plant growth and reproduction. Exposure to high temperature, however, also elicits a conserved physiological response, which protects plants from the damage evoked by heat. This response involves a partial reconfiguration of the plant metabolome including the accumulation of the trisaccharide raffinose. In this study, we explored the intra-specific variation of warm temperature-induced raffinose accumulation as a metabolic marker for temperature responsiveness with the aim to identify genes that contribute to plant thermotolerance. By combining raffinose measurements in 250 *Arabidopsis thaliana* accessions following a mild heat treatment with genome-wide association studies we identified five genomic regions that were associated with the observed trait variation. Subsequent functional analyses confirmed a causal relationship between *TREHALOSE-6-PHOSPHATE SYNTHASE 1* (*TPS1*) and warm temperature-dependent raffinose synthesis. Moreover, complementation of the *tps1-1* null mutant with functionally distinct TPS1 isoforms differentially affected carbohydrate metabolism under more severe heat stress. While higher TPS1 activity was associated with reduced endogenous sucrose levels and thermotolerance, disruption of trehalose 6-phosphate signalling resulted in higher accumulation of transitory starch and sucrose and was associated with enhanced heat resistance. Taken together, our findings suggest a role of trehalose 6-phosphate in thermotolerance most likely through its regulatory function in carbon partitioning and sucrose homeostasis.
