## Extended Data 1 for "Natural variation of warm temperature-induced raffinose accumulation identifies *TREHALOSE-6-PHOSPHATE SYNTHASE 1* as a modulator of thermotolerance"

### Sheet: Sheet1
Extended Data 1. Raffinose concentrations in 14-day old seedlings of 250 Arabidopsis thaliana accessions after exposure to 32 °C for 4 hours and under control conditions.
Accession	Accession ID	Country	Latitude	Longitude	Raffinose at 22°C [nmol / g FW]	Raffinose at 32°C [nmol / g FW]
CYR	88	FRA	47.4	0.683333	14.7623	100.357
LDV-18	108	FRA	48.5167	-4.06667	17.9723	70.1044
LDV-46	139	FRA	48.5167	-4.06667	14.9647	139.861
MAR2-3	159	FRA	47.35	3.93333	13.8481	85.5606
PYL-6	265	FRA	44.65	-1.16667	35.3808	184.909
TOU-A1-88	350	FRA	46.6667	4.11667	35.8067	464.961
TOU-A1-89	351	FRA	46.6667	4.11667	71.3547	150.411
Zdarec3	403	CZE	49.3667	16.2667	11.8445	61.2314
Doubravnik7	410	CZE	49.4211	16.3497	16.6082	93.9689
Draha2	424	CZE	49.4112	16.2815	18.527	79.9513
Borky1	428	CZE	49.403	16.232	7.19	55.0775
BRR12	476	USA	40.8313	-87.735	8.09006	48.5215
LI-WP-039	544	USA	40.9076	-73.2089	18.6845	84.7897
LI-OF-061	628	USA	40.7777	-72.9069	6.04816	135.263
LI-RR-096	680	USA	40.9447	-72.8615	16.5051	144.901
LI-EF-018	687	USA	40.9064	-73.1493	16.8422	87.6232
LI-SET-036	742	USA	40.9352	-73.114	25.3173	69.725
Kar-1	763	KGZ	42.3	74.3667	7.64529	34.8089
Sus-1	765	KGZ	42.1833	73.4	28.8055	160.151
Dja-1	766	KGZ	42.5833	73.6333	33.2083	81.7462
Zal-1	768	KGZ	42.8	76.35	18.3372	66.9829
Neo-6	772	TJK	37.35	72.4667	13.5297	102.384
KYC-33	801	USA	37.9169	-84.4639	25.644	224.901
MIA-5	854	USA	41.7976	-86.6691	22.8137	182.738
Ale-Stenar-41-1	991	SWE	55.3833	14.05	20.9692	140.343
Ale-Stenar-44-4	992	SWE	55.3833	14.05	29.0626	139.076
Ale-Stenar-64-24	1002	SWE	55.3833	14.05	14.8245	92.7368
Ale-Stenar-77-31	1006	SWE	55.3833	14.05	7.63824	118.361
Brösarp-11-135	1061	SWE	55.7167	14.1333	15.7694	89.903
Brösarp-15-138	1062	SWE	55.7167	14.1333	24.3483	125.968
Brösarp-21-140	1063	SWE	55.7167	14.1333	14.608	185.055
Brösarp-45-153	1070	SWE	55.7167	14.1333	19.5844	147.352
Aledal-6-49	1158	SWE	56.7	16.5167	9.19583	50.6221
Aledal-14-73	1166	SWE	56.7	16.5167	30.3863	179.08
Tos-82-387	1254	SWE	59.4333	17.0167	25.0548	136.294
Tos-95-393	1257	SWE	59.4333	17.0167	41.8855	128.417
Ängsö-59-422	1313	SWE	59.5667	16.8667	41.8422	81.1916
Ängsö-74-430	1317	SWE	59.5667	16.8667	73.9954	261.678
Sku-30	1552	SWE	63.0833	18.3667	11.4493	56.1038
DuckLkSP38	1651	USA	43.3431	-86.4045	12.4392	151.089
Haz-2	1676	USA	41.879	-86.607	26.0528	263.359
KBS-Mac-68	1739	USA	42.405	-85.398	9.21491	91.228
Map-42	2057	USA	42.166	-86.412	48.0977	95.9263
MuskSP-83	2091	USA	43.2483	-86.3368	15.6381	62.091
MSGA-61	2141	USA	43.2749	-86.0891	22.8914	76.0556
Paw-26	2171	USA	42.148	-86.431	18.2673	208.978
Pent-46	2212	USA	43.7623	-86.3929	58.2946	138.033
Riv-26	2240	USA	42.184	-86.382	15.5588	140.207
UKSW06-207	4807	UK	50.4	-4.9	11.6354	110.448
UKSW06-226	4826	UK	50.4	-4.9	26.4584	171.847
UKSE06-118	5023	UK	51.3	0.5	41.3915	379.22
UKSE06-325	5151	UK	52.2	-1.7	71.9858	300.306
UKSE06-362	5165	UK	51.3	0.4	13.5184	100.347
UKSE06-500	5253	UK	51.1	0.6	25.0399	169.422
UKSE06-639	5349	UK	51.1	0.4	9.57398	134.941
UKNW06-003	5353	UK	54.5	-3	19.538	190.078
UKNW06-22	5486	UK	54.6	-3.3	26.6402	73.0476
Bra-1	5717	UK	54.6	-3.2	35.4887	205.619
UKID11	5718	UK	57	-3.4	26.0825	139.777
Cal-2	5720	UK	53.3	-1.6	7.51219	54.0632
Cnt-1	5726	UK	51.3	1.1	22.8864	219.26
Kil-0	5748	UK	56	-4.4	73.4501	303.613
UKID63	5768	UK	54.1	-1.5	18.7774	121.259
Set-1	5772	UK	54.1	-2.3	17.3578	86.1202
Ty-1	5784	UK	56.4	-5.2	48.4526	215.455
UKID96	5800	UK	57.4	-5.5	9.76252	124.725
UKID107	5811	UK	52.9	-3.1	12.6162	119.024
UKID116	5822	UK	56.7333	-5.98333	23.459	259.867
App1-12	5830	SWE	56.3333	15.9667	24.5993	150.806
App1-14	5831	SWE	56.3333	15.9667	20.4598	190.391
App1-16	5832	SWE	56.3333	15.9667	15.3104	54.7212
Boo2-3	5836	SWE	55.86	13.51	42.6518	173.883
Bor-1	5837	CZE	49.4013	16.2326	24.5793	159.427
Dör-10	5856	SWE	63.0167	17.4914	80.7404	341.956
Dra-3	5860	SWE	62.6814	18.0165	14.8271	102.675
Dra1-4	5865	SWE	55.76	14.12	55.1833	463.407
Dra2-1	5867	SWE	55.76	14.12	20.3053	134.648
DraII-6	5874	CZE	49.4112	16.2815	40.0155	246.196
DraIV 1-8	5890	CZE	49.4112	16.2815	7.55103	50.6236
DraIV 1-11	5893	CZE	49.4112	16.2815	29.4674	133.353
DraIV 2-9	5907	CZE	49.4112	16.2815	10.1359	89.6003
DraIV 5-12	5950	CZE	49.4112	16.2815	16.5887	98.9912
DraIV 6-13	5984	CZE	49.4112	16.2815	22.0635	115.149
DraIV 6-22	5993	CZE	49.4112	16.2815	23.8232	106.331
Duk	6008	CZE	49.1	16.2	15.8417	118.061
Eden-1	6009	SWE	62.877	18.177	23.9248	207.006
Eden-6	6011	SWE	62.877	18.177	5.24167	77.1082
Eden-9	6013	SWE	62.877	18.177	18.7243	120.389
Eds-1	6016	SWE	62.9	18.4	59.344	165.384
Fjä1-2	6019	SWE	56.06	14.29	58.0419	313.917
Fjä2-6	6022	SWE	56.06	14.29	65.8981	268.53
Fly2-1	6023	SWE	55.7509	13.3712	81.5946	300.112
Fly2-2	6024	SWE	55.7509	13.3712	93.1911	681.667
Gro-3	6025	SWE	62.6437	17.7339	48.562	202.292
Grön-5	6030	SWE	62.806	18.1896	24.8966	94.8222
Hov1-10	6035	SWE	56.1	13.74	37.3864	325.659
Hov3-5	6038	SWE	56.1	13.74	12.3894	170.933
Hovdala-2	6039	SWE	56.1	13.74	13.2727	82.8942
Kni-1	6040	SWE	55.66	13.4	41.8258	201.655
Lom1-1	6042	SWE	56.09	13.9	22.8933	134.829
Löv-5	6046	SWE	62.801	18.079	140.298	211.524
Or-1	6074	SWE	56.4573	16.1308	21.3445	209.823
Rev-2	6076	SWE	55.6942	13.4504	30.0941	123.275
Rev-3	6077	SWE	55.6942	13.4504	52.0983	430.415
Sr:3	6086	SWE	58.9	11.2	46.449	242.929
Stu-2	6087	SWE	56.4666	16.1284	7.91872	113.004
Stu1-1	6088	SWE	56.4666	16.1284	31.3564	139.899
T1000	6090	SWE	55.6525	13.2197	32.096	213.427
T1010	6091	SWE	55.6525	13.215	21.0649	81.2187
T1060	6096	SWE	55.6472	13.2225	62.2456	303.981
T1070	6097	SWE	55.6481	13.2264	42.8263	122.551
T1160	6104	SWE	55.7	13.2	79.8949	205.9
T450	6105	SWE	55.7967	13.1211	12.3189	77.4528
T460	6106	SWE	55.7931	13.1186	19.931	184.678
T530	6111	SWE	55.7989	13.1219	43.7234	296.129
T570	6114	SWE	55.8097	13.1342	21.4636	196.067
T670	6122	SWE	55.8364	13.3075	23.7966	102.704
T680	6123	SWE	55.8369	13.3033	13.2544	96.6542
T790	6132	SWE	55.8386	13.3186	60.8612	306.063
T860	6138	SWE	55.9403	13.5511	6.71194	58.4541
T900	6142	SWE	55.9428	13.5558	43.4583	175.016
T980	6150	SWE	55.9261	13.5319	16.552	148.91
TAD 04	6172	SWE	62.8717	18.3436	46.3093	135.353
TAD 05	6173	SWE	62.8717	18.3419	35.5712	129.373
TAL 07	6180	SWE	62.6322	17.6906	29.8032	167.941
TDr-1	6188	SWE	55.7683	14.1386	15.1688	104.116
TDr-4	6191	SWE	55.7689	14.1375	9.88669	96.878
TDr-7	6193	SWE	55.7694	14.1347	8.41504	101.701
TDr-16	6201	SWE	55.7719	14.1211	12.5401	76.1945
TEDEN	6209	SWE	62.8836	18.1842	20.3274	168.031
TEDEN 03	6210	SWE	62.8839	18.1836	3.00712	72.2258
TOM 06	6240	SWE	62.9622	18.35	37.2051	200.51
Tottarp-2	6243	SWE	56.2737	13.9004	12.0249	160.402
TRÄ 01	6244	SWE	62.9169	18.4728	75.4934	243.271
UduI 1-11	6296	CZE	49.2771	16.6314	51.801	111.064
UduI 3-36	6390	CZE	49.2771	16.6314	30.9216	194.168
UduI 4-9	6396	CZE	49.2771	16.6314	20.7109	144.915
ZdrI 1-23	6424	CZE	49.3853	16.2544	21.1314	143.417
ZdrI 2-9	6434	CZE	49.3853	16.2544	12.5408	114.507
ZdrI 2-21	6445	CZE	49.3853	16.2544	16.1284	78.1738
CSHL-5	6744	USA	40.8585	-73.4675	8.15973	80.5972
Kz-13	6830	KAZ	49.5	73.1	17.4945	170.934
An-1	6898	BEL	51.2167	4.4	22.1737	102.041
Bor-4	6903	CZE	49.4013	16.2326	11.2983	69.9777
CIBC-17	6907	UK	51.4083	-0.6383	16.2708	103.646
CIBC-5	6908	UK	51.4083	-0.6383	14.4601	150.467
Col-0	6909	USA	38.3	-92.3	6.75347	84.5675
Cvi-0	6911	CPV	15.1111	-23.6167	15.6598	69.0486
Ei-2	6915	GER	50.3	6.3	27.6313	126.955
Gu-0	6922	GER	50.3	8	17.2179	143.669
HR-10	6923	UK	51.4083	-0.6383	17.3388	99.4718
HR-5	6924	UK	51.4083	-0.6383	45.9475	228.775
Kondara	6929	TJK	38.48	68.49	6.15391	25.223
Kz-9	6931	KAZ	49.5	73.1	55.923	281.559
Ler-1	6932	GER	47.984	10.8719	9.41584	53.0591
LL-0	6933	ESP	41.59	2.49	5.36316	51.6029
Ms-0	6938	RUS	55.7522	37.6322	16.8685	114.89
Mz-0	6940	GER	50.3	8.3	27.901	149.653
NFA-10	6943	UK	51.4083	-0.6383	38.1422	157.581
NFA-8	6944	UK	51.4083	-0.6383	19.6786	133.059
Nok-3	6945	NED	52.24	4.45	11.4084	138.985
Pu2-7	6956	CZE	49.42	16.36	9.65743	73.5018
Pu2-8	6957	CZE	49.42	16.36	14.2984	88.264
Ra-0	6958	FRA	46	3.3	8.59606	94.0023
Rennes-1	6959	FRA	48.5	-1.41	87.4056	358.789
Rennes-11	6960	FRA	48.5	-1.41	67.4072	290.986
Se-0	6961	ESP	38.3333	-3.53333	8.66339	68.9477
Sorbo	6963	TJK	38.35	68.48	9.50473	93.5608
Sq-8	6967	UK	51.4083	-0.6383	21.6935	361.6
Wei-0	6979	SUI	47.25	8.26	2.46062	43.4396
Aa-0	7000	GER	50.9167	9.57073	10.6643	92.0677
Bs-1	7003	SUI	47.5	7.5	34.1214	142.241
Bd-0	7013	GER	52.4584	13.287	11.3938	40.2218
Bch-1	7028	GER	49.5166	9.3166	25.3944	198.92
Bu-0	7036	GER	50.5	9.5	23.731	110.556
Ct-1	7067	ITA	37.3	15	48.6169	81.3163
Co-1	7077	POR	40.12	-8.25	22.7616	120.495
Dra-0	7103	CZE	49.4167	16.2667	17.7495	105.697
Es-0	7126	FIN	60.1997	24.5682	23.7019	119.645
Gel-1	7143	NED	51.0167	5.86667	9.55385	146.664
Kn-0	7186	LTU	54.8969	23.8924	19.716	107.821
La-0	7209	POL	52.7333	15.2333	6.40798	33.5299
Mnz-0	7244	GER	50.001	8.26664	46.7916	127.037
Np-0	7268	GER	52.6969	10.981	6.13915	89.2768
Ob-0	7276	GER	50.2	8.5833	28.3983	283.364
Ove-0	7287	GER	53.3422	8.42255	6.45697	82.3353
Petergof	7296	RUS	59.9	29.9	7.10876	64.2622
Rhen-1	7316	NED	51.9667	5.56667	40.7843	328.77
Sei-0	7333	ITA	46.5438	11.5614	7.51708	173.934
Stw-0	7347	RUS	52	36	112.48	149.172
Tscha-1	7372	AUT	47.0748	9.9042	17.36	126.82
Ven-1	7384	NED	52.0333	5.55	12.0702	96.5639
Wc-1	7404	GER	52.6	10.0667	36.6603	139.469
Lp2-6	7521	CZE	49.38	16.81	19.385	98.1767
Algutsrum	8230	SWE	56.68	16.5	61.7425	194.718
Vimmerby	8249	SWE	57.7	15.8	32.9958	207.846
Is-0	8312	GER	50.5	7.5	20.5296	101.321
Pla-0	8357	ESP	41.5	2.25	24.6068	163.411
Vinslov	9057	SWE	56.1	13.9167	7.38428	76.866
Adal 3	9323	SWE	62.8622	18.336	51.4003	206.078
Hag-2	9394	SWE	56.5804	16.4063	23.7121	101.49
Nas	9427	SWE	62.8815	18.4055	65.4968	209.908
Yst-1	9481	SWE	55.4242	13.8484	28.5451	70.2553
IP-Coa-0	9507	POR	38.45	-7.5	6.2207	59.6892
IP-Vid-1	9512	POR	38.22	-7.84	15.6171	106.632
IP-Alm-0	9518	ESP	39.88	-0.36	22.0712	145.315
IP-Bea-0	9522	ESP	36.52	-5.27	15.2519	124.333
IP-Ber-0	9524	ESP	42.52	-0.56	17.0842	84.8675
IP-Cad-0	9527	ESP	40.37	-5.74	37.4905	118.885
IP-Cap-1	9529	ESP	36.97	-3.36	11.3701	62.5697
IP-Coc-1	9535	ESP	42.31	3.19	19.3755	165.964
IP-Deh-1	9539	ESP	40.29	-6.67	15.4783	90.854
IP-Gua-1	9544	ESP	39.4	-5.33	7.77457	80.6898
IP-Hoy-0	9548	ESP	40.4	-5	40.0873	146.352
IP-Men-2	9556	ESP	39.66	-4.34	36.7897	190.314
IP-Mon-5	9559	ESP	38.06	-4.38	26.1857	143.163
IP-Mur-0	9562	ESP	41.67	2	16.1512	133.1
IP-Orb-10	9565	ESP	42.97	-1.23	20.7694	198.305
IP-Ria-0	9577	ESP	42.34	2.17	16.7985	101.56
IP-Stp-0	9584	ESP	41.19	-3.58	27.2448	144.405
IP-Tdc-0	9587	ESP	41.5	-1.88	20.5159	109.904
IP-Vdm-0	9594	ESP	42.04	1.01	3.52875	42.2876
IP-Ver-5	9596	ESP	41.95	-7.45	89.2013	161.141
IP-Vim-0	9598	ESP	41.88	-6.51	16.275	106.363
IP-Vpa-1	9602	ESP	40.5	-3.96	44.554	94.4086
Lesno-2	9612	RUS	53.04	51.94	14.7276	84.7448
Kolyv-2	9625	RUS	51.31	82.59	64.4398	262.204
Masl-1	9634	RUS	54.13	81.31	230.545	597.263
Rakit-1	9640	RUS	51.87	80.06	44.6197	165.764
Goced-1	9698	BUL	41.57	23.85	14.5323	26.7992
Stara-1	9713	BUL	42.49	25.61	21.8663	92.5752
Faneronemi-3	9726	GRC	37.07	22.04	20.2174	93.8886
Furni-1	9743	ROU	45.14	25	29.8698	117.504
Knjas-1	9749	SRB	43.54	22.29	73.0301	243.489
Anz-0	9759	IRN	37.47	49.47	35.643	180.868
Westkar-4	9766	KGZ	42.26	74.16	38.4166	83.2002
Alt-1	9774	GER	48.59	9.22	25.6754	113.367
Bai-10	9779	GER	48.5	8.78	34.1004	69.5151
Lu3-30	9782	GER	48.53	9.09	30.275	294.466
Muh-2	9803	GER	48.42	8.76	18.0954	190.105
BI-4	9813	GER	48.4	8.77	5.81676	80.2509
Are-0	9820	ESP	48.51	9.11	27.072	145.268
Leg-0	9857	ESP	40.33	-3.8	12.2154	80.5183
RUM-20	9925	FRA	48.91	4.52	17.3998	215.925
Don-0	9944	ESP	36.83	-6.36	3.41207	24.9022
Mammo-2	9965	ITA	38.38	16.22	15.1018	99.7448
Slavi-1	9985	BUL	41.43	23.65	34.9744	144.811
TueWa1-2	10002	GER	48.53	9.04	15.018	114.846
Yeg-1	10011	ARM	39.8692	45.3622	15.647	73.8565
Xan-1	10014	AZE	38.6536	48.7992	11.586	50.8304
